# A Two-Stage Interpretable Framework for Predicting Plant-Derived Small RNA Targets on Human 3’UTRs

**DOI:** 10.64898/2026.06.16.732785

**Authors:** Le Qiao, Weizhong Li

## Abstract

Can plant-derived small RNAs target human mRNA 3’UTRs via complementary base pairing and produce experimentally detectable regulatory effects? This question concerns not only the fundamental feasibility of cross-kingdom RNA regulation but also the technological pathway for screening plant-derived active small nucleic acids. Existing miRNA target prediction tools are predominantly designed for endogenous miRNA-mRNA systems, exhibiting notable limitations when applied to cross-species small RNA inputs and small-sample wet-lab experimental adaptation. In this study, we developed a two-layer prediction framework, MetaLulu-AI. The first layer builds upon publicly available human miRNA-mRNA 3’UTR interaction data, utilizing XGBoost to learn foundational binding rules on human 3’UTRs based on 41 interpretable computational features, including seed region pairing types, local context sequence composition, site positioning, and RNA secondary structures. The second layer is tailored to the experimental system of plant-derived small RNAs and human target genes. It introduces 40 experimental samples using significant changes in endogenous protein expression as the regulatory standard (determined by Western blot or ELISA 48 hours post-transfection of small RNAs via Lipo3000). Using 52-dimensional computational features and the optimal transcript scores from the first layer as inputs, this layer employs TabPFN for experimental label adaptation.

The first-layer dataset consists of 38,752 training samples, 5,536 validation samples, and 11,073 testing samples (totaling 55,361), with a positive-to-negative sample ratio of approximately 1:5.4. On the randomly split test set, the model achieved an AUC of 0.9686, a recall of 0.8523, a precision of 0.8080, and an accuracy of 0.9452 (at a decision threshold of 0.4797). Group-based splitting revealed that the model maintains high discriminative power for unseen genes (AUC = 0.9541), though its generalization ability for completely unseen miRNAs decreases (AUC = 0.7390). For the 40 experimental samples in the second layer, the TabPFN model achieved an average AUC of 0.7406 ± 0.092 across ten repeated 70/30 random splits, outperforming the baseline of directly using the first-layer scores (0.3563 ± 0.149); the average AUC in a 5-fold cross-validation was 0.770 ± 0.177. SHAP analysis demonstrated a clear divergence in the discriminative basis of the two models: the first layer relies more heavily on the thermodynamics of the small RNA itself and the quality of canonical seed sites, whereas the second layer focuses more on the local UTR environment and statistical site features. Although the current second-layer results are constrained by sample size and gene coverage, this framework serves as a preliminary observation of the adaptation mechanism for cross-kingdom regulation experiments, and motivating future large-scale validation. Under stricter leave-one-gene-out and leave-one-small-RNA-out evaluation, the adapter exceeded the first-layer score baseline but only matched the majority-class baseline, underscoring that entity-level generalization is not yet established.
