## Supplementary material for "A Two-Stage Interpretable Framework for Predicting Plant-Derived Small RNA Targets on Human 3’UTRs": stage2 experimental data

srna_sequence	target_gene	cell_line	detection_method	transfection_reagent	detection_timepoint_h	experimental_label
GGGGAUGUAGCUCAGAUGGUA	EGLN1	Hep3B	Western blot	Lipo3000	48	1
GGGGAUGUAGCUCAGAUGGU	EGLN1	Hep3B	Western blot	Lipo3000	48	1
GGGGAUGUAGCUCAGAUGGUAGA	EGLN1	Hep3B	Western blot	Lipo3000	48	1
CAGCCCUUUGUCGCUUCGAUUCGU	EGLN1	Hep3B	Western blot	Lipo3000	48	1
CGGCACUUGCACAUGGGUUA	EGLN1	Hep3B	Western blot	Lipo3000	48	1
CUUGCACAUGGGUUAGUCGAUCCUA	PDE5A	Corpus cavernosum cells	Western blot	Lipo3000	48	1
UGUGAUUUCUGCCCAGUGCUCUG	PDE5A	Corpus cavernosum cells	Western blot	Lipo3000	48	1
CCUCUCUCACUCCACCA	SOST	UMR-106	Western blot	Lipo3000	48	1
CCUCUCUCAUCCCACCA	SOST	UMR-106	Western blot	Lipo3000	48	1
CCUCUCUCACCCCACUA	SOST	UMR-106	Western blot	Lipo3000	48	1
CCUCUCUCACCCCACCU	SOST	UMR-106	Western blot	Lipo3000	48	1
UCCGUUGUCGUCCAGCGGUUAGGAUA	SOST	UMR-106	Western blot	Lipo3000	48	1
CGGAAGAGCGUCGCAUGU	CD38	H9c2	Western blot	Lipo3000	48	1
GCGACCCCAGGUCAGGCGGGAGU	EGLN1	Hep3B	Western blot	Lipo3000	48	0
UCCCAUCAGAACUCCGA	EGLN1	Hep3B	Western blot	Lipo3000	48	0
UAGCAGCACAUCAUGGUUUGU	EGLN1	Hep3B	Western blot	Lipo3000	48	0
CUGAUGUAUUCAACGAGUCUA	EGLN1	Hep3B	Western blot	Lipo3000	48	0
CUGAGAGCUCUUUCUUGAUUCUA	EGLN1	Hep3B	Western blot	Lipo3000	48	0
GGCAAAAUGGAUCCGUA	PDE5A	Corpus cavernosum cells	Western blot	Lipo3000	48	0
CGGAAAAAUAGCUCGACGCCAGGAU	PDE5A	Corpus cavernosum cells	Western blot	Lipo3000	48	0
CAAAUGACUCUCGGCAAUGG	PDE5A	Corpus cavernosum cells	Western blot	Lipo3000	48	0
CUUGCACAUGGGUUAGUCGA	PDE5A	Corpus cavernosum cells	Western blot	Lipo3000	48	0
CGGAAAAAUAGCUCGACGCCAGGA	PDE5A	Corpus cavernosum cells	Western blot	Lipo3000	48	0
GUUUGUUUGAUGGUAUCUG	PDE5A	Corpus cavernosum cells	Western blot	Lipo3000	48	0
GUUUGUUUGAUGGUACC	PDE5A	Corpus cavernosum cells	Western blot	Lipo3000	48	0
GUUUGUUUGAUGGUACCU	PDE5A	Corpus cavernosum cells	Western blot	Lipo3000	48	0
UGUAAACAAUUCCUAGGCAAUGU	PDE5A	Corpus cavernosum cells	Western blot	Lipo3000	48	0
CCUCUCUCACCCCACCA	SOST	UMR-106	Western blot	Lipo3000	48	0
CCUCUCUCACCUCACCA	SOST	UMR-106	Western blot	Lipo3000	48	0
UCCGUUGUCGUCCAGCG	SOST	UMR-106	Western blot	Lipo3000	48	0
GUCGAUAUGUCCGAGUGG	SOST	UMR-106	Western blot	Lipo3000	48	0
GUUCAAUAAAGCUGUGGGAAG	CD38	H9c2	Western blot	Lipo3000	48	0
CGGAAGAGCGUCGCAUG	CD38	H9c2	Western blot	Lipo3000	48	0
GUGCUCUGAAUGUCAAA	CD38	H9c2	Western blot	Lipo3000	48	0
GUGCUCUGAAUGUCAAAGUGAAGA	CD38	H9c2	Western blot	Lipo3000	48	0
GUGCUCUGAAUGUCAAAGUGAAG	CD38	H9c2	Western blot	Lipo3000	48	0
GAGGUGUAGGAUAAGUGGGAGCCGU	CD38	H9c2	Western blot	Lipo3000	48	0
GAAAUUUCAUCGUGAUGGGGAUAG	CD38	H9c2	Western blot	Lipo3000	48	0
CGACUUAAAUACGCGACGGGGUA	CD38	H9c2	Western blot	Lipo3000	48	0
CUCCCACUGUGGUCGCCA	CD38	H9c2	Western blot	Lipo3000	48	0
